# KinPred: A unified and sustainable approach for harnessing proteome-level human kinase-substrate predictions

**DOI:** 10.1101/2020.08.10.244426

**Authors:** Bingjie Xue, Benjamin Jordan, Saqib Rizvi, Kristen M. Naegle

## Abstract

Tyrosine and serine/threonine kinases are essential regulators of cell processes and are important targets for human therapies. Unfortunately, very little is known about specific kinase-substrate relationships, making it difficult to infer meaning from dysregulated phosphoproteomic datasets or for researchers to identify possible kinases that regulate specific or novel phosphorylation sites. The last two decades have seen an explosion in algorithms to extrapolate from what little is known into the larger unknown – predicting kinase relationships with site-specific substrates using a variety of approaches that include the sequence-specificity of kinase catalytic domains and various other factors, such as evolutionary relationships, coexpression, and protein-protein interaction networks. Unfortunately, a number of limitations prevent researchers from easily harnessing these resources, such as loss of resource accessibility, limited information in publishing that results in a poor mapping to a human reference, and not being updated to match the growth of the human phosphoproteome. Here, we propose a methodological framework for publishing predictions in a unified way, which entails ensuring predictions have been run on a current reference proteome, mapping the same substrates and kinases across resources to a common reference, filtering for the human phosphoproteome, and providing methods for updating the resource easily in the future. We applied this framework on three currently available resources, published in the last decade, which provide kinase-specific predictions in the human proteome. Using the unified datasets, we then explore the role of study bias, the emergent network properties of these predictive algorithms, and comparisons within and between predictive algorithms. The combination of the code for unification and analysis, as well as the unified predictions are available under the resource we named KinPred. We believe this resource will be useful for a wide range of applications and establishes best practices for long-term usability and sustainability for new and existing predictive algorithms.
