## Supplemental Table 2 for "KinPred: A unified and sustainable approach for harnessing proteome-level human kinase-substrate predictions"

### Sheet: all_ST_nw_med_gps_high
Kinase	number of overlapped kinase	Rank in GPS	Rank in NetworKIN	number of kinase in GPS	number of kinase in NetworKIN
CDK1	117	85	3	243	140
SGK1	117	34	77	243	140
MAPK10	117	1	15	243	140
PRKAA1	117	1	60	243	140
PRKAA2	117	21	66	243	140
IKBKB	117	1	53	243	140
MAPK14	117	26	91	243	140
STK24	117	7	89	243	140
RPS6KB2	117	7	92	243	140
CSNK2A2	117	2	1	243	140
CDK4	117	1	25	243	140
MAPK11	117	12	9	243	140
AKT1	117	45	23	243	140
STK3	117	4	96	243	140
GRK7	117	1	88	243	140
MAPK7	117	77	36	243	140
CLK1	117	10	3	243	140
CDC42BPA	117	78	62	243	140
AKT2	117	20	28	243	140
PAK1	117	36	5	243	140
GRK3	117	18	80	243	140
DAPK1	117	35	74	243	140
PRKACB	117	12	2	243	140
MAPK13	117	7	19	243	140
CAMK1	117	12	100	243	140
PRKACA	117	1	1	243	140
GRK4	117	37	99	243	140
CSNK1G2	117	80	86	243	140
STK11	117	4	67	243	140
PIM1	117	18	42	243	140
ROCK2	117	15	71	243	140
CSNK1D	117	18	30	243	140
PAK4	117	75	61	243	140
CDK5	117	35	51	243	140
NEK11	117	7	102	243	140
MAP2K3	117	13	53	243	140
BCKDK	117	1	104	243	140
GSK3B	117	5	9	243	140
HIPK1	117	7	65	243	140
MAPK12	117	22	52	243	140
CDK6	117	6	26	243	140
PRKCD	117	1	5	243	140
STK25	117	8	86	243	140
TTK	117	38	19	243	140
CSNK1A1	117	47	10	243	140
CDK2	117	58	33	243	140
TLK2	117	1	52	243	140
CAMK2G	117	12	31	243	140
PRKD1	117	1	48	243	140
PRKD2	117	1	101	243	140
PNCK	117	109	117	243	140
PRKCA	117	43	8	243	140
CAMK2D	117	17	49	243	140
PRKD3	117	1	97	243	140
PRKG1	117	5	29	243	140
AURKA	117	55	42	243	140
ATR	117	74	97	243	140
CAMK2B	117	71	53	243	140
RPS6KB1	117	27	93	243	140
PRKCI	117	91	7	243	140
MAP2K4	117	58	44	243	140
STK4	117	11	103	243	140
MAP2K7	117	25	37	243	140
MAPK1	117	54	22	243	140
PRKDC	117	33	86	243	140
GSK3A	117	2	17	243	140
CAMK2A	117	3	1	243	140
NLK	117	3	9	243	140
NEK1	117	111	91	243	140
CSNK1E	117	34	41	243	140
PRKCB	117	49	8	243	140
CAMK4	117	30	45	243	140
PRKCH	117	38	16	243	140
PRKCG	117	22	10	243	140
MAP2K6	117	1	1	243	140
CDK7	117	31	59	243	140
PRKG2	117	52	59	243	140
GRK1	117	21	92	243	140
HIPK2	117	29	35	243	140
ICK	117	1	2	243	140
CHUK	117	95	83	243	140
DAPK2	117	11	111	243	140
ROCK1	117	47	25	243	140
CLK2	117	42	18	243	140
TGFBR2	117	91	5	243	140
SGK3	117	1	87	243	140
CSNK1G1	117	1	38	243	140
RPS6KA3	117	1	31	243	140
PRKCQ	117	48	20	243	140
AKT3	117	2	5	243	140
GRK5	117	2	34	243	140
DMPK	117	75	64	243	140
PAK3	117	51	52	243	140
MAPK3	117	47	14	243	140
NEK2	117	73	19	243	140
PRKCZ	117	43	5	243	140
PRKCE	117	33	36	243	140
RPS6KA1	117	68	50	243	140
MAPK9	117	11	42	243	140
PDK1	117	1	1	243	140
MAP2K2	117	93	78	243	140
CSNK2A1	117	1	2	243	140
EIF2AK2	117	31	59	243	140
PAK2	117	15	25	243	140
DAPK3	117	93	26	243	140
MAPK8	117	5	7	243	140
STK10	117	1	109	243	140
PIM3	117	19	54	243	140
PIM2	117	12	88	243	140
CDK3	117	12	4	243	140
PAK5	117	70	66	243	140
TLK1	117	19	103	243	140
GRK6	117	89	90	243	140
MAP2K1	117	114	48	243	140
ATM	117	54	71	243	140
GRK2	117	28	26	243	140
PAK6	117	70	69	243	140

### Sheet: all_ST_nw_med_pp_high
Kinase	number of overlapped kinase	Rank in PhosphoPICK	Rank in NetworKIN	number of kinase in PhosphoPICK	number of kinase in NetworKIN
CDK1	68	1	1	87	140
SGK1	68	6	11	87	140
GSK3A	68	1	1	87	140
RPS6KA1	68	1	31	87	140
CAMK2A	68	3	2	87	140
PRKAA1	68	1	46	87	140
MAPK9	68	3	33	87	140
PRKAA2	68	33	10	87	140
GSK3B	68	1	1	87	140
CSNK1E	68	7	8	87	140
PRKCB	68	8	14	87	140
CAMK4	68	47	15	87	140
PRKCH	68	14	10	87	140
PRKCG	68	9	1	87	140
CSNK2A1	68	1	2	87	140
CDK7	68	1	38	87	140
MAP2K7	68	37	3	87	140
IKBKB	68	1	2	87	140
MAPK14	68	1	32	87	140
CDK6	68	12	36	87	140
PRKCD	68	2	1	87	140
TTK	68	6	1	87	140
CSNK1A1	68	3	2	87	140
MAPK1	68	1	2	87	140
HIPK2	68	12	9	87	140
PRKCE	68	3	4	87	140
PAK2	68	26	19	87	140
CDK2	68	4	3	87	140
CHUK	68	3	2	87	140
DAPK3	68	16	15	87	140
MAPK8	68	3	3	87	140
CSNK2A2	68	4	1	87	140
ATM	68	2	1	87	140
STK4	68	1	50	87	140
CDK4	68	6	49	87	140
MAPK11	68	15	5	87	140
AKT1	68	1	1	87	140
STK3	68	1	62	87	140
MAPK7	68	26	15	87	140
PAK1	68	4	3	87	140
AKT2	68	8	2	87	140
PRKD1	68	5	49	87	140
PRKD2	68	39	63	87	140
PRKCA	68	1	10	87	140
CAMK2D	68	40	23	87	140
CDK3	68	13	3	87	140
CAMK1	68	1	38	87	140
PRKACA	68	1	1	87	140
ROCK1	68	8	1	87	140
STK11	68	1	34	87	140
MAP2K1	68	4	1	87	140
PIM1	68	3	27	87	140
PRKG1	68	29	11	87	140
AURKA	68	1	1	87	140
RPS6KA3	68	1	27	87	140
PRKCQ	68	8	1	87	140
ROCK2	68	2	5	87	140
ATR	68	1	26	87	140
CSNK1D	68	36	5	87	140
MAPK3	68	2	1	87	140
RPS6KB1	68	5	44	87	140
NEK2	68	2	2	87	140
PRKCI	68	29	2	87	140
MAP2K4	68	17	2	87	140
PRKCZ	68	8	10	87	140
GRK2	68	44	13	87	140
CDK5	68	3	11	87	140
PRKDC	68	1	6	87	140

### Sheet: all_ST_pp_high_gps_low
Kinase	number of overlapped kinase	Rank in GPS	Rank in PhosphoPICK	number of kinase in GPS	number of kinase in PhosphoPICK
PKN1	87	11	63	243	87
CDK1	87	13	1	243	87
SGK1	87	60	1	243	87
PRKAA1	87	6	3	243	87
PRKAA2	87	1	23	243	87
IKBKB	87	1	49	243	87
MAPK14	87	16	10	243	87
CSNK2A2	87	2	7	243	87
CDK4	87	1	6	243	87
MAPK11	87	8	19	243	87
AKT1	87	56	1	243	87
STK3	87	3	34	243	87
MAPK7	87	6	12	243	87
PAK1	87	20	7	243	87
AKT2	87	19	47	243	87
MAP3K5	87	4	64	243	87
CAMK1	87	9	42	243	87
PRKACA	87	1	1	243	87
STK11	87	1	66	243	87
PIM1	87	2	21	243	87
ROCK2	87	4	82	243	87
CSNK1D	87	4	42	243	87
DYRK1A	87	8	23	243	87
CDK5	87	80	39	243	87
GSK3B	87	2	5	243	87
PDPK1	87	1	45	243	87
CHEK2	87	64	12	243	87
CDK6	87	3	8	243	87
PRKCD	87	10	9	243	87
TTK	87	18	51	243	87
CSNK1A1	87	2	14	243	87
CDK2	87	84	53	243	87
TBK1	87	11	58	243	87
PRKD1	87	1	4	243	87
PRKD2	87	2	8	243	87
PRKCA	87	2	6	243	87
CAMK2D	87	3	75	243	87
DYRK2	87	3	15	243	87
PRKG1	87	9	14	243	87
AURKA	87	6	6	243	87
AURKB	87	1	2	243	87
ATR	87	1	24	243	87
RPS6KB1	87	7	5	243	87
MAP2K7	87	1	28	243	87
CHEK1	87	17	6	243	87
MAPK1	87	80	15	243	87
STK4	87	24	80	243	87
PRKCI	87	5	43	243	87
MAP2K4	87	8	85	243	87
PRKDC	87	9	12	243	87
GSK3A	87	1	20	243	87
CAMK2A	87	2	13	243	87
MARK2	87	12	18	243	87
CSNK1E	87	10	36	243	87
PRKCB	87	1	10	243	87
CAMK4	87	85	3	243	87
PRKCH	87	12	48	243	87
PRKCG	87	86	28	243	87
CDK7	87	12	36	243	87
HIPK2	87	83	12	243	87
CDK9	87	1	16	243	87
CHUK	87	27	56	243	87
NEK6	87	1	39	243	87
ROCK1	87	6	10	243	87
PLK1	87	6	43	243	87
RPS6KA3	87	1	3	243	87
PRKCQ	87	2	21	243	87
MAPK3	87	83	44	243	87
NEK2	87	2	84	243	87
PRKCZ	87	1	42	243	87
VRK1	87	1	1	243	87
PRKCE	87	6	52	243	87
IKBKE	87	8	39	243	87
RPS6KA1	87	70	18	243	87
MAPK9	87	5	11	243	87
MAPKAPK2	87	31	14	243	87
RPS6KA5	87	1	26	243	87
CSNK2A1	87	1	1	243	87
PAK2	87	1	29	243	87
DAPK3	87	37	33	243	87
MAPK8	87	2	7	243	87
CDK3	87	3	21	243	87
MAP2K1	87	44	63	243	87
MTOR	87	13	13	243	87
PLK3	87	48	2	243	87
ATM	87	83	47	243	87
GRK2	87	16	43	243	87

### Sheet: Overview_StringencyComparisons
Rank	fraction kinases					Left Panels is the fraction of kinases that rank 1st in every comparison, highlighted are optimum based on first.
1	0.454545	low_low	a nw kinase in pp predictions	y		Below panel is final selection of best comparisons -- where *2 or *3 means a tie breaker was decided based on 2nd or 3rd rank performance, respectively
1	0.545455	low_med				File names in sheets indicate the optimum comparison and include the ranking in the A:B and B:A comparison of
1	0.454545	low_high				nw: networKIN	gps: GPS	pp: PhosphoPICK
1	0.272727	med_low				kinase group	predictors	direction	stringency pair	fraction kinases ranked #1
1	0.363636	med_med				Y	NetworKIN vs PhosphoPICK	nw : pp	nw_low vs pp_med	0.545455
1	0.272727	med_high						pp : nw	nw_low vs pp_med	0.272727
1	0.0909091	high_low					NetworKIN vs. GPS	nw : gps	nw_high vs gps_med	0.128205
1	0.181818	high_med						gps : nw	nw_high vd gps_med*2	0.0512821
1	0.0909091	high_high					PhosphoPICK vs. GPS	pp : gps	pp_high vs gps_low	0.263158
1	0.181818	low_low	a pp kinase in nw predictions					gps : pp	pp_low vs gps_med*2	0.263158
1	0.272727	low_med				ST	NetworKIN vs PhosphoPICK	nw : pp	nw_med vs pp_high	0.308824
1	0.181818	low_high						pp : nw	nw_med vs pp_high	0.220588
1	0.0909091	med_low					NetworKIN vs. GPS	nw : gps	nw_med vs gps_high	0.17094
1	0.0909091	med_med						gps : nw	nw_low vs gps_high	0.0683761
1	0.181818	med_high					PhosphoPICK vs. GPS	pp : gps	pp_high vs gps_low	0.229885
1	0.181818	high_low						gps : pp	pp_low vs gps_med*3	0.126437
1	0.181818	high_med
1	0.181818	high_high
1	0.205882	low_low	a nw kinase in pp predictions	st
1	0.205882	low_med
1	0.220588	low_high
1	0.235294	med_low
1	0.235294	med_med
1	0.308824	med_high
1	0.235294	high_low
1	0.235294	high_med
1	0.294118	high_high
1	0.147059	low_low	a pp kinase in nw predictions
1	0.132353	low_med
1	0.191176	low_high
1	0.0882353	med_low
1	0.0882353	med_med
1	0.220588	med_high
1	0.0735294	high_low
1	0.102941	high_med
1	0.161765	high_high
1	0	low_low	a nw kinase in gps predictions	y
1	0	low_med
1	0	low_high
1	0.102564	med_low
1	0.102564	med_med
1	0.0512821	med_high
1	0.102564	high_low
1	0.128205	high_med
1	0.0769231	high_high
1	0.025641	low_low	a gps kinase in nw predictions
1	0	low_med
1	0	low_high
1	0.025641	med_low
1	0.025641	med_med
1	0.025641	med_high
1	0.0512821	high_low
1	0.0512821	high_med
1	0.025641	high_high
1	0.119658	low_low	a nw kinase in gps predictions	st
1	0.0854701	low_med
1	0.0854701	low_high
1	0.136752	med_low
1	0.111111	med_med
1	0.17094	med_high
1	0.102564	high_low
1	0.0940171	high_med
1	0.102564	high_high
1	0.0512821	low_low	a gps kinase in nw predictions
1	0.034188	low_med
1	0.0683761	low_high
1	0.025641	med_low
1	0.042735	med_med
1	0.042735	med_high
1	0.00854701	high_low
1	0.017094	high_med
1	0.025641	high_high
1	0.0526316	low_low	a pp kinase in gps predictions	y
1	0.0526316	low_med
1	0.105263	low_high
1	0.157895	med_low
1	0.0526316	med_med
1	0.0526316	med_high
1	0.263158	high_low
1	0.0526316	high_med
1	0.0526316	high_high
1	0.210526	low_low	a gps kinase in pp predictions
1	0.263158	low_med
1	0.263158	low_high
1	0.157895	med_low
1	0.210526	med_med
1	0.210526	med_high
1	0.157895	high_low
1	0.105263	high_med
1	0.263158	high_high
1	0.0804598	low_low	a pp kinase in gps predictions	st
1	0.0689655	low_med
1	0.045977	low_high
1	0.195402	med_low
1	0.0804598	med_med
1	0.0804598	med_high
1	0.229885	high_low
1	0.206897	high_med
1	0.149425	high_high
1	0.0804598	low_low	a gps kinase in pp predictions
1	0.126437	low_med
1	0.114943	low_high
1	0.0689655	med_low
1	0.103448	med_med
1	0.126437	med_high
1	0.0689655	high_low
1	0.0689655	high_med
1	0.103448	high_high

### Sheet: all_ST_pp_low_gps_med
Kinase	number of overlapped kinase	Rank in GPS	Rank in PhosphoPICK	number of kinase in GPS	number of kinase in PhosphoPICK
PKN1	87	47	38	243	87
CDK1	87	84	1	243	87
SGK1	87	1	22	243	87
PRKAA1	87	48	3	243	87
PRKAA2	87	23	4	243	87
IKBKB	87	16	43	243	87
MAPK14	87	51	8	243	87
CSNK2A2	87	2	2	243	87
CDK4	87	2	7	243	87
MAPK11	87	20	15	243	87
AKT1	87	83	1	243	87
STK3	87	44	37	243	87
MAPK7	87	46	6	243	87
PAK1	87	22	12	243	87
AKT2	87	17	37	243	87
MAP3K5	87	24	72	243	87
CAMK1	87	28	35	243	87
PRKACA	87	1	1	243	87
STK11	87	16	46	243	87
PIM1	87	14	15	243	87
ROCK2	87	22	83	243	87
CSNK1D	87	7	45	243	87
DYRK1A	87	32	31	243	87
CDK5	87	6	1	243	87
GSK3B	87	24	5	243	87
PDPK1	87	32	29	243	87
CHEK2	87	87	3	243	87
CDK6	87	2	8	243	87
PRKCD	87	74	6	243	87
TTK	87	18	70	243	87
CSNK1A1	87	27	44	243	87
CDK2	87	6	4	243	87
TBK1	87	26	72	243	87
PRKD1	87	16	3	243	87
PRKD2	87	27	3	243	87
PRKCA	87	19	3	243	87
CAMK2D	87	34	42	243	87
DYRK2	87	27	17	243	87
PRKG1	87	50	3	243	87
AURKA	87	33	3	243	87
AURKB	87	1	1	243	87
ATR	87	8	27	243	87
RPS6KB1	87	22	5	243	87
MAP2K7	87	47	1	243	87
CHEK1	87	67	15	243	87
MAPK1	87	7	4	243	87
STK4	87	62	65	243	87
PRKCI	87	66	3	243	87
MAP2K4	87	49	86	243	87
PRKDC	87	81	1	243	87
GSK3A	87	33	33	243	87
CAMK2A	87	21	7	243	87
MARK2	87	45	12	243	87
CSNK1E	87	19	58	243	87
PRKCB	87	32	4	243	87
CAMK4	87	6	46	243	87
PRKCH	87	23	62	243	87
PRKCG	87	1	51	243	87
CDK7	87	16	57	243	87
HIPK2	87	14	19	243	87
CDK9	87	31	23	243	87
CHUK	87	30	51	243	87
NEK6	87	45	1	243	87
ROCK1	87	40	7	243	87
PLK1	87	9	50	243	87
RPS6KA3	87	18	3	243	87
PRKCQ	87	13	12	243	87
MAPK3	87	9	3	243	87
NEK2	87	35	87	243	87
PRKCZ	87	31	38	243	87
VRK1	87	47	1	243	87
PRKCE	87	12	49	243	87
IKBKE	87	53	48	243	87
RPS6KA1	87	81	34	243	87
MAPK9	87	5	11	243	87
MAPKAPK2	87	13	17	243	87
RPS6KA5	87	20	19	243	87
CSNK2A1	87	1	1	243	87
PAK2	87	28	43	243	87
DAPK3	87	65	34	243	87
MAPK8	87	2	6	243	87
CDK3	87	40	16	243	87
MAP2K1	87	70	62	243	87
MTOR	87	63	12	243	87
PLK3	87	85	1	243	87
ATM	87	1	21	243	87
GRK2	87	16	55	243	87

### Sheet: all_Y_nw_high_gps_med
Kinase	number of overlapped kinase	Rank in GPS	Rank in NetworKIN	number of kinase in GPS	number of kinase in NetworKIN
ITK	39	21	19	65	50
PDGFRB	39	18	12	65	50
SRC	39	1	1	65	50
BMX	39	8	30	65	50
EPHB1	39	11	27	65	50
ABL1	39	6	1	65	50
ERBB1	39	27	2	65	50
EPHA2	39	11	12	65	50
YES1	39	12	4	65	50
TEC	39	18	24	65	50
EPHB2	39	9	18	65	50
KIT	39	21	8	65	50
BTK	39	1	20	65	50
BLK	39	8	10	65	50
NTRK2	39	20	23	65	50
TYK2	39	8	37	65	50
ERBB2	39	31	2	65	50
MET	39	3	7	65	50
PTK6	39	18	37	65	50
CSF1R	39	16	20	65	50
EPHA8	39	1	23	65	50
FYN	39	2	4	65	50
HCK	39	39	15	65	50
IGF1R	39	23	17	65	50
LCK	39	2	17	65	50
EPHA4	39	3	21	65	50
PDGFRA	39	16	22	65	50
MST1R	39	1	23	65	50
EPHA3	39	12	27	65	50
VEGFR1	39	33	22	65	50
FLT3	39	1	25	65	50
VEGFR2	39	33	12	65	50
FRK	39	15	39	65	50
INSR	39	27	11	65	50
ABL2	39	8	32	65	50
NTRK1	39	20	27	65	50
TXK	39	15	36	65	50
FGR	39	7	4	65	50
ERBB4	39	6	16	65	50

### Sheet: all_Y_pp_low_gps_med
Kinase	number of overlapped kinase	Rank in GPS	Rank in PhosphoPICK	number of kinase in GPS	number of kinase in PhosphoPICK
SRC	19	5	2	65	19
PDGFRB	19	8	10	65	19
ABL1	19	13	1	65	19
ERBB1	19	14	2	65	19
ALK	19	16	15	65	19
JAK2	19	12	2	65	19
BTK	19	11	1	65	19
PTK2B	19	7	12	65	19
PTK2	19	1	10	65	19
PTK6	19	3	15	65	19
JAK3	19	12	1	65	19
LYN	19	10	5	65	19
FYN	19	8	1	65	19
HCK	19	19	19	65	19
LCK	19	7	1	65	19
INSR	19	3	4	65	19
ABL2	19	4	18	65	19
SYK	19	2	7	65	19
RET	19	6	8	65	19

### Sheet: all_Y_pp_high_gps_low
Kinase	number of overlapped kinase	Rank in GPS	Rank in PhosphoPICK	number of kinase in GPS	number of kinase in PhosphoPICK
SRC	19	1	2	65	19
PDGFRB	19	2	3	65	19
ABL1	19	1	1	65	19
ERBB1	19	12	4	65	19
ALK	19	13	17	65	19
JAK2	19	3	9	65	19
BTK	19	1	10	65	19
PTK2B	19	3	11	65	19
PTK2	19	4	12	65	19
PTK6	19	2	15	65	19
JAK3	19	1	8	65	19
LYN	19	1	4	65	19
FYN	19	2	1	65	19
HCK	19	18	17	65	19
LCK	19	2	2	65	19
INSR	19	11	5	65	19
ABL2	19	3	19	65	19
SYK	19	7	1	65	19
RET	19	4	10	65	19

### Sheet: all_Y_nw_low_pp_med
Kinase	number of overlapped kinase	Rank in PhosphoPICK	Rank in NetworKIN	number of kinase in PhosphoPICK	number of kinase in NetworKIN
SRC	11	1	3	19	50
PDGFRB	11	8	10	19	50
BTK	11	8	9	19	50
FYN	11	1	1	19	50
HCK	11	1	4	19	50
INSR	11	1	6	19	50
ABL2	11	11	4	19	50
ABL1	11	1	1	19	50
ERBB1	11	1	1	19	50
LCK	11	4	6	19	50
PTK6	11	9	4	19	50

### Sheet: all_ST_nw_low_gps_high
Kinase	number of overlapped kinase	Rank in GPS	Rank in NetworKIN	number of kinase in GPS	number of kinase in NetworKIN
CDK1	117	87	9	243	140
SGK1	117	38	92	243	140
MAPK10	117	1	5	243	140
PRKAA1	117	2	45	243	140
PRKAA2	117	54	74	243	140
IKBKB	117	1	94	243	140
MAPK14	117	22	107	243	140
STK24	117	60	62	243	140
RPS6KB2	117	4	69	243	140
CSNK2A2	117	1	1	243	140
CDK4	117	1	36	243	140
MAPK11	117	10	1	243	140
AKT1	117	36	59	243	140
STK3	117	10	74	243	140
GRK7	117	45	4	243	140
MAPK7	117	70	41	243	140
CLK1	117	63	9	243	140
CDC42BPA	117	92	25	243	140
AKT2	117	23	66	243	140
PAK1	117	35	6	243	140
GRK3	117	12	18	243	140
DAPK1	117	26	68	243	140
PRKACB	117	28	3	243	140
MAPK13	117	3	3	243	140
CAMK1	117	40	102	243	140
PRKACA	117	1	2	243	140
GRK4	117	8	20	243	140
CSNK1G2	117	74	13	243	140
STK11	117	5	102	243	140
PIM1	117	9	15	243	140
ROCK2	117	21	77	243	140
CSNK1D	117	18	74	243	140
PAK4	117	51	49	243	140
CDK5	117	19	62	243	140
NEK11	117	69	65	243	140
MAP2K3	117	35	48	243	140
BCKDK	117	61	75	243	140
GSK3B	117	47	13	243	140
HIPK1	117	5	58	243	140
MAPK12	117	34	35	243	140
CDK6	117	4	17	243	140
PRKCD	117	4	4	243	140
STK25	117	80	74	243	140
TTK	117	38	65	243	140
CSNK1A1	117	47	41	243	140
CDK2	117	49	61	243	140
TLK2	117	1	2	243	140
CAMK2G	117	23	1	243	140
PRKD1	117	1	69	243	140
PRKD2	117	2	35	243	140
PNCK	117	99	117	243	140
PRKCA	117	44	12	243	140
CAMK2D	117	17	6	243	140
PRKD3	117	53	76	243	140
PRKG1	117	9	56	243	140
AURKA	117	53	84	243	140
ATR	117	76	116	243	140
CAMK2B	117	64	63	243	140
RPS6KB1	117	27	95	243	140
PRKCI	117	103	32	243	140
MAP2K4	117	63	37	243	140
STK4	117	65	86	243	140
MAP2K7	117	78	27	243	140
MAPK1	117	48	41	243	140
PRKDC	117	32	111	243	140
GSK3A	117	9	15	243	140
CAMK2A	117	50	22	243	140
NLK	117	5	8	243	140
NEK1	117	110	106	243	140
CSNK1E	117	35	27	243	140
PRKCB	117	50	9	243	140
CAMK4	117	13	78	243	140
PRKCH	117	35	18	243	140
PRKCG	117	11	9	243	140
MAP2K6	117	54	5	243	140
CDK7	117	21	97	243	140
PRKG2	117	34	94	243	140
GRK1	117	21	18	243	140
HIPK2	117	28	81	243	140
ICK	117	49	7	243	140
CHUK	117	61	86	243	140
DAPK2	117	74	107	243	140
ROCK1	117	51	55	243	140
CLK2	117	74	3	243	140
TGFBR2	117	97	12	243	140
SGK3	117	2	25	243	140
CSNK1G1	117	64	1	243	140
RPS6KA3	117	1	27	243	140
PRKCQ	117	50	28	243	140
AKT3	117	1	4	243	140
GRK5	117	58	5	243	140
DMPK	117	73	11	243	140
PAK3	117	25	36	243	140
MAPK3	117	40	39	243	140
NEK2	117	85	4	243	140
PRKCZ	117	44	1	243	140
PRKCE	117	33	85	243	140
RPS6KA1	117	108	38	243	140
MAPK9	117	11	87	243	140
PDK1	117	44	2	243	140
MAP2K2	117	95	53	243	140
CSNK2A1	117	1	1	243	140
EIF2AK2	117	41	102	243	140
PAK2	117	29	5	243	140
DAPK3	117	93	38	243	140
MAPK8	117	6	12	243	140
STK10	117	2	1	243	140
PIM3	117	15	1	243	140
PIM2	117	12	3	243	140
CDK3	117	31	4	243	140
PAK5	117	90	2	243	140
TLK1	117	69	87	243	140
GRK6	117	87	36	243	140
MAP2K1	117	114	76	243	140
ATM	117	53	103	243	140
GRK2	117	24	70	243	140
PAK6	117	89	19	243	140
