## Supplemental Table 1 for "KinPred: A unified and sustainable approach for harnessing proteome-level human kinase-substrate predictions"

### Sheet: Sheet1
Predictor Name	Reference	Website/Source code	Method Used	Website/Method accessible?	Kinase Specific/Groups	Other notes
NetPhos	Blom et al.(1999)			Yes, has been updated/included in KinomeXplor
Scansite	Yaffe et al.(2001)		PSSM
Predikin1.0	Brinkworth et al.(2003)		Structure based determinants of kinases		Specific (8 S/T kinases)
NetPhosK	Hjerrild et al. (2004)		neural nets		Protein Kinase A
KinasePhos 1.0	Huang et al. (2005a)
PPSP	Xue et al.(2006)		Bayesian Decision Theory		PK-specific
pkaPS	Neuberger et al.(2007)				Protein Kinase A
	Moses et al. (2007)				CDK specific
NetworKIN	Linding et al. (2007)	http://www.networkin.info/index.shtml	Naïve Bayes	Yes, has been updated/included in KinomeXplor	Specific
KinasePhos 2.0	Wong et al.(2007)		SVM
IEPP	Wang et al.(2008a)				PK-specific
PhoScan	Li et al.(2008b)				Families (2)
SMALI	Li et al.(2008a)		PSSM
Predikin 2.0	Saunders et al.(2008)
CRPhos	Dang et al.(2008)	http://www.ptools.ua.ac.be/CRPhos/	Conditional Random Field	No	Specific (18)
PostMod	Jung et al.(2010)	http://pbil.kaist.ac.kr/PostMod/	BLOSUM62 matrix	No at time of initial research	Specific(32) and families
BAE	Yu et al.(2010)	None available	Bagging AdaBoost	No	Families (6)
PAAS	Sobolev et al. (2010)	http://www.ibmc.msk.ru/PAAS	Sequence based classification	No	Families (11)
Musite	Gao and Xu (2010)	http://musite.sourceforge.net/	k-Nearest Neighbors	Yes, did not attempt	Families
GPS 2.1(updated version: GPS 5.0)	Xue et al.(2011)	http://gps.biocuckoo.cn/index.php	Sequence based	Yes, did not attempt (used GPS5.0)	Specific
PhosK3D	Su and Lee (2013)	http://140.138.144.145/~migon/PhosK3D/index.php	SVM, linear motifs, spatial amino acid composition	Yes, did not attempt	Families	Requires structural information
PKIS	Zou et al. (2013)	http://bioinformatics.ustc.edu.cn/pkis/index.html	SVM, Composition of monomer spectrum	No - results not correct	Specific	Testing revealed problems, failed to recapitulate sensible results on current phosphoproteome
Phos_pred	Fan et al.(2014)	http://bioinformatics.ustc.edu.cn/phos_pred/	Random Forest	No	Both (4 kinases, 4 groups)
PhosphoPICK	Patrick et al.(2016)	http://bioinf.scmb.uq.edu.au/phosphopick/phosphopick	Bayesian Network Model	Yes	Specific	integrates contextual info(protein-protein interactions, protein-protein association, protein abundance data across cell cycle) to better the predictions
MusiteDeep	Wang et al.(2017)	https://github.com/duolinwang/MusiteDeep	Deep learning	Yes, did not attempt code	Families
PhosphoPredict	Song et al.(2017)	http://phosphopredict.erc.monash.edu/	Random Forest	Yes, did not attempt	Families	mentions that the approach can be used with any kinase family(?), Factors functional data(secondary structure, solubility) into training to improve predictions
Quokka	Li et al.(2018)	http://quokka.erc.monash.edu/	Sequence scoring, Logistic regression	Yes	Families
DeepPhos	Luo et al.(2019)	https://github.com/USTC-HIlab/DeepPhos	Densely Connected CNN	Yes, Did not attempt code	Families
GPS 5.0	Wang (2020)	http://gps.biocuckoo.cn/	Sequence-based scoring	Yes	Specific, with classes
NetworKIN/KinomeXplorer update	Horn (2014)	http://www.networkin.info/index.shtml	Naïve Bayes	Yes	Specific
